# Germline testing data validate inferences of mutational status for variants detected from tumor-only sequencing

**DOI:** 10.1101/2021.04.14.439855

**Authors:** Nahed Jalloul, Israel Gomy, Samantha Stokes, Alexander Gusev, Bruce E. Johnson, Neal I. Lindeman, Laura Macconaill, Shridar Ganesan, Judy E. Garber, Hossein Khiabanian

**Author notes:** **Corresponding address:** Hossein Khiabanian, PhD, Associate Professor of Pathology in Medical Informatics Center for Systems and Computational Biology, Rutgers Cancer Institute of New Jersey, Rutgers University 195 Little Albany Street, New Brunswick, NJ, 08903-2681. These authors contributed equally to this work (Nahed Jalloul, Israel Gomy). These authors were co-leaders of this work (Judy E. Garber, Hossein Khiabanian).

## Abstract

**Background:** Pathogenic germline variants (PGV) in cancer susceptibility genes are usually identified in cancer patients through germline testing of DNA from blood or saliva: their detection can impact patient treatment options and potential risk reduction strategies for relatives. PGV can also be identified, in tumor sequencing assays, often performed without matched normal specimens. It is then critical to determine whether detected variants are somatic or germline. Here, we evaluate the clinical utility of computational inference of mutational status in tumor-only sequencing compared to germline testing results.

**Patients and Methods:** Tumor-only sequencing data from 1,608 patients were retrospectively analyzed to infer germline-versus-somatic status of variants using an information-theoretic, gene-independent approach. Loss of heterozygosity (LOH) was also determined. The predicted mutational models were compared to clinical germline testing results. Statistical measures were computed to evaluate performance.

**Results:** Tumor-only sequencing detected 3,988 variants across 70 cancer susceptibility genes for which germline testing data were available. Our analysis imputed germline-versus-somatic status for >75% of all detected variants, with a sensitivity of 65%, specificity of 88%, and overall accuracy of 86% for pathogenic variants. False omission rate was 3%, signifying minimal error in misclassifying true PGV. A higher portion of PGV in known hereditary tumor suppressors were found to be retained with LOH in the tumor specimens (72%) compared to variants of uncertain significance (58%).

**Conclusions:** Tumor-only sequencing provides sufficient power to distinguish germline and somatic variants and infer LOH. Although accurate detection of PGV from tumor-only data is possible, analyzing sequencing data in the context of specimens’ tumor cell content allows systematic exclusion of somatic variants, and suggests a balance between type 1 and 2 errors for identification of patients with candidate PGV for standard germline testing. Our approach, implemented in a user-friendly bioinformatics application, facilities objective analysis of tumor-only data in clinical settings.

**Highlights:**

- Most pathogenic germline variants in cancer predisposition genes can be identified by analyzing tumor-only sequencing data.
- Information-theoretic gene-independent analysis of common sequencing data accurately infers germline vs. somatic status.
- A reasonable statistical balance can be established between sensitivity and specificity demonstrating clinical utility.
- Pathogenic germline variants are more often detected with loss of heterozygosity vs. germline variants of uncertain significance.
