## Supplemental Table 2 for "Germline testing data validate inferences of mutational status for variants detected from tumor-only sequencing"

### Sheet: PGV-Pathogenic somatic, All
Table S2-1. Number of PGV and pathogenic somatic variants, correct inference counts, and ratio of PGV to pathogenic variants before and after inference.
Gene	True Somatic	True PGV	True VUS*	Predicted Somatic/ True Somatic	Predicted Germline/True PGV	Predicted Germline/True VUS	PGV / All Pathogenic Variants	PGV / Remaining Pathogenic Variants
ALK	0	0	3	0	0	1	-	-
APC	294	15	23	239	6	5	0.0485437	0.214286
ATM	48	14	40	40	2	12	0.225806	0.636364
AXIN2	5	0	6	5	0	4	0	All somatic variants correctly inferred
BAP1	1	0	3	1	0	1	0	All somatic variants correctly inferred
BARD1	0	1	7	0	0	2	1	1
BLM	0	3	2	0	1	1	1	1
BMPR1A	7	0	4	7	0	2	0	All somatic variants correctly inferred
BRCA1	28	27	10	20	13	1	0.490909	0.771429
BRCA2	42	42	25	37	23	3	0.5	0.893617
BRIP1	5	3	19	4	1	4	0.375	0.75
CDH1	50	3	9	32	1	0	0.0566038	0.142857
CDKN1B	1	0	1	1	0	0	0	All somatic variants correctly inferred
CDKN1C	0	0	1	0	0	0	-	-
CDKN2A	58	1	2	46	0	1	0.0169492	0.0769231
CEBPA	0	0	1	0	0	0	-	-
CHEK2	5	16	19	5	3	2	0.761905	1
CTNNA1	2	0	2	2	0	1	0	All somatic variants correctly inferred
DICER1	6	0	12	6	0	2	0	All somatic variants correctly inferred
DIS3L2	1	0	3	1	0	1	0	All somatic variants correctly inferred
EXT2	0	1	0	0	0	0	1	1
FANCC	0	1	0	0	0	0	1	1
FH	1	6	4	1	1	3	0.857143	1
FLCN	0	1	2	0	0	1	1	1
GALNT12	0	0	2	0	0	2	-	-
GATA2	0	0	1	0	0	0	-	-
GPC3	0	0	3	0	0	1	-	-
HOXB13	0	0	1	0	0	0	-	-
HRAS	0	0	1	0	0	0	-	-
KIT	5	1	3	3	1	0	0.166667	0.333333
MAX	1	0	1	0	0	0	0	0
MEN1	11	0	2	8	0	0	0	0
MET	0	0	3	0	0	0	-	-
MLH1	19	3	9	15	2	2	0.136364	0.428571
MRE11A	0	0	1	0	0	1	-	-
MSH2	16	10	8	16	6	0	0.384615	1
MSH6	42	14	23	39	4	7	0.25	0.823529
MUTYH	3	12	10	3	4	4	0.8	1
NBN	5	7	12	5	2	4	0.583333	1
NF1	43	1	22	30	0	10	0.0227273	0.0714286
NF2	1	0	1	1	0	0	0	All somatic variants correctly inferred
PALB2	11	11	16	11	7	6	0.5	1
PDGFRA	2	0	3	1	0	0	0	0
PHOX2B	0	0	1	0	0	0	-	-
PMS2	5	9	12	4	2	1	0.642857	0.9
POLD1	0	0	8	0	0	1	-	-
POLE	2	0	21	2	0	4	0	All somatic variants correctly inferred
POT1	2	0	2	2	0	0	0	All somatic variants correctly inferred
PTCH1	4	0	8	2	0	0	0	0
PTEN	124	2	5	110	0	0	0.015873	0.125
RAD50	0	3	14	0	0	5	1	1
RAD51C	1	2	6	1	0	3	0.666667	1
RAD51D	0	3	6	0	0	3	1	1
RECQL4	5	2	9	4	0	0	0.285714	0.666667
RET	0	1	2	0	0	1	1	1
SDHA	2	1	12	1	1	2	0.333333	0.5
SDHAF2	0	0	1	0	0	0	-	-
SDHB	2	1	3	2	0	0	0.333333	1
SDHC	1	3	2	1	0	0	0.75	1
SDHD	0	0	1	0	0	0	-	-
SMAD4	86	0	2	74	0	0	0	0
SMARCA4	19	1	14	16	0	2	0.05	0.25
STK11	9	1	5	6	0	1	0.1	0.25
SUFU	0	0	1	0	0	0	-	-
TP53	789	9	8	441	2	5	0.0112782	0.0252101
TSC1	8	0	5	6	0	1	0	0
TSC2	10	0	17	7	0	3	0	0
VHL	8	0	4	7	0	1	0	0
WRN	2	0	6	2	0	2	0	All somatic variants correctly inferred
WT1	0	0	2	0	0	1	-	-
Total	1792	231	497	1267	82	120	0.114187	0.305556
* VUS counts are provided for additional information.

### Sheet: PGV-Pathogenic somatic, VAF>30%
Table S2-2. Number of PGV and pathogenic somatic variants with VAF >30%, correct inference counts, and ratio of PGV to pathogenic variants before and after inference.
Gene	True Somatic	True PGV	Predicted Somatic/ True Somatic	Predicted Germline/True PGV	PGV / All Pathogenic Variants	PGV / Remaining Pathogenic Variants
ALK	0	0	0	0	-	-
APC	125	14	70	6	0.100719	0.202899
ATM	15	13	7	2	0.464286	0.619048
AXIN2	2	0	2	0	0	All somatic variants correctly inferred
BAP1	1	0	1	0	0	All somatic variants correctly inferred
BARD1	0	1	0	0	1	1
BLM	0	3	0	1	1	1
BMPR1A	1	0	1	0	0	All somatic variants correctly inferred
BRCA1	17	26	9	13	0.604651	0.764706
BRCA2	13	41	8	23	0.759259	0.891304
BRIP1	1	3	1	1	0.75	1
CDH1	29	3	11	1	0.09375	0.142857
CDKN1B	0	0	0	0	-	-
CDKN1C	0	0	0	0	-	-
CDKN2A	22	1	11	0	0.0434783	0.0833333
CHEK2	1	15	1	3	0.9375	1
CTNNA1	2	0	2	0	0	All somatic variants correctly inferred
DICER1	2	0	2	0	0	All somatic variants correctly inferred
DIS3L2	0	0	0	0	-	-
EXT2	0	1	0	0	1	1
FANCC	0	1	0	0	1	1
FH	0	5	0	1	1	1
FLCN	0	1	0	0	1	1
GALNT12	0	0	0	0	-	-
GATA2	0	0	0	0	-	-
GPC3	0	0	0	0	-	-
HOXB13	0	0	0	0	-	-
HRAS	0	0	0	0	-	-
KIT	3	1	1	1	0.25	0.333333
MAX	1	0	0	0	0	0
MEN1	5	0	2	0	0	0
MET	0	0	0	0	-	-
MLH1	12	3	8	2	0.2	0.428571
MRE11A	0	0	0	0	-	-
MSH2	4	10	4	6	0.714286	1
MSH6	14	11	11	4	0.44	0.785714
MUTYH	1	12	1	4	0.923077	1
NBN	0	6	0	2	1	1
NF1	22	1	9	0	0.0434783	0.0714286
NF2	1	0	1	0	0	All somatic variants correctly inferred
PALB2	4	11	4	7	0.733333	1
PDGFRA	1	0	0	0	0	0
PHOX2B	0	0	0	0	-	-
PMS2	1	5	1	2	0.833333	1
POLD1	0	0	0	0	-	-
POLE	0	0	0	0	-	-
POT1	1	0	1	0	0	All somatic variants correctly inferred
PTCH1	3	0	1	0	0	0
PTEN	45	2	31	0	0.0425532	0.125
RAD50	0	3	0	0	1	1
RAD51C	0	2	0	0	1	1
RAD51D	0	2	0	0	1	1
RECQL4	1	2	0	0	0.666667	0.666667
RET	0	1	0	0	1	1
SDHA	1	1	0	1	0.5	0.5
SDHAF2	0	0	0	0	-	-
SDHB	2	1	2	0	0.333333	1
SDHC	1	2	1	0	0.666667	1
SDHD	0	0	0	0	-	-
SMAD4	27	0	15	0	0	0
SMARCA4	6	1	3	0	0.142857	0.25
STK11	4	1	1	0	0.2	0.25
SUFU	0	0	0	0	-	-
TP53	502	5	156	2	0.00986193	0.014245
TSC1	3	0	1	0	0	0
TSC2	3	0	0	0	0	0
VHL	2	0	1	0	0	0
WRN	1	0	1	0	0	All somatic variants correctly inferred
WT1	0	0	0	0	-	-
Total	902	211	382	82	0.189578	0.288646
